# The ZMYND8 chromatin factor protects cardiomyocyte identity and function in the mouse heart

**DOI:** 10.1101/2022.10.06.510015

**Authors:** Andrew Kekūpaʻa Knutson, Abigail Avelar, Ralph V. Shohet

**Affiliations:** Center for Cardiovascular Research, John A. Burns School of Medicine, University of Hawaiʻi, Honolulu, HI 96813

## Abstract

Appropriate gene expression within cardiomyocytes is coordinated by chromatin factors and is essential for heart function. We investigated the role of the chromatin reader ZMYND8 in the mouse heart using null and conditional knockouts (*Zmynd8-cKO)*. While full-length *Zmynd8* is not required for cardiomyocyte development, *Zmynd8-cKO* mice develop cardiomegaly, decreased cardiac function, and premature death compared to controls. Transcriptome analysis of *Zmynd8-cKO* cardiomyocytes reveals illegitimate expression of transcripts normally limited to skeletal muscle. Additionally, we observe integration of TNNI2 skeletal troponin into cardiac sarcomeres of mutant mice. We conclude that ZMYND8 is necessary to maintain appropriate cardiomyocyte gene expression and cardiac function.
