## Supplementary material for "The ZMYND8 chromatin factor protects cardiomyocyte identity and function in the mouse heart": File S1

### Sheet: Lifespan Data
Control Genotype	Sex	Control mean lifespan (n)	Experimental Genotype	Sex	Experimental mean lifespan (n)	% Change in lifespan	p value (log-rank)
Myh6-CreTg/0	♀&♂	309.5 (20)	Myh6-CreTg/0; Zmynd8fl/+	♀&♂	299 (22)	-3.4	0.026
Myh6-CreTg/0	♀&♂	309.5 (20)	Myh6-CreTg/0; Zmynd8fl/fl	♀&♂	164 (??)	-47	<0.0001
Control Genotype	Sex	Control mean lifespan (n)	Experimental Genotype	Sex	Experimental mean lifespan (n)	% Change in lifespan	p value (log-rank)
Myh6-CreTg/0	♀	307 (9)	Myh6-CreTg/0; Zmynd8fl/fl	♀	163 (20)	-46.9	<0.0001
Myh6-CreTg/0	♂	319 (11)	Myh6-CreTg/0; Zmynd8fl/fl	♂	178.5 (18)	-44	<0.0001
Myh6-CreTg/0	♀	307 (9)	Myh6-CreTg/0; Zmynd8fl/+	♀	290 (13)	-5.5	0.089
Myh6-CreTg/0	♂	319 (11)	Myh6-CreTg/0; Zmynd8fl/+	♂	315 (9)	-1.3	0.3745
Genotype	Sex	♀mean lifespan (n)	Genotype	Sex	♂ mean lifespan (n)	% Change in lifespan (♀ vs. ♂)	p value (log-rank)
Myh6-CreTg/0	♀	307 (9)	Myh6-CreTg/0	♂	319 (11)	-3.8	0.8479
Myh6-CreTg/0; Zmynd8fl/+	♀	290 (13)	Myh6-CreTg/0; Zmynd8fl/+	♂	315 (9)	-7.9	0.0683
Myh6-CreTg/0; Zmynd8fl/fl	♀	163 (20)	Myh6-CreTg/0; Zmynd8fl/fl	♂	178.5 (18)	-8.7	0.0009

### Sheet: Echocardiography
Sample	Genotype	Sex	Age at Echo (days)	Heart Rate	Diameter;s	Diameter;d	Volume;s	Volume;d	Stroke Volume	Ejection Fraction	Fractional Shortening	Cardiac Output	LV Mass	LV Mass Cor	LVAW;s	LVAW;d	LVPW;s	LVPW;d	CO (LV Trace)	Diameter;d (LV Trace)	Diameter;s (LV Trace)	EF (LV Trace)	FS (LV Trace)	LV Mass (LV Trace)	LV Mass Corr (LV Trace)	SV (LV Trace)	V;d (LV Trace)	V;s (LV Trace)
20210923_8101	Cre/+	♀	107	613.658	1.07464	2.33918	2.53695	18.9175	16.3805	86.5894	54.059	10.052	90.1213	72.0971	1.92396	1.19568	1.55176	1.0816	10.052	2.33918	1.07464	86.5894	54.059	90.1213	72.0971	16.3805	18.9175	2.53695
20210825_8101	Cre/+	♀	78	619.082	0.419005	1.78347	0.22182	9.53008	9.30826	97.5139	76.2692	5.76744	61.8427	49.4741	2.03075	1.37513	1.51644	0.850117	5.76744	1.78347	0.419005	97.5139	76.2692	61.8427	49.4741	9.30826	9.53008	0.22182
20210923_8102	Cre/+	♀	107	568.936	0.950587	2.30701	2.16368	18.5802	16.4165	88.7922	58.9991	9.40047	116.328	93.0625	2.16294	1.41918	1.72774	1.24589	9.40047	2.30701	0.950587	88.7922	58.9991	116.328	93.0625	16.4165	18.5802	2.16368
20210825_8102	Cre/+	♀	78	659.882	1.30963	2.73424	4.35234	28.1247	23.7723	84.7879	52.2181	15.7168	109.641	87.7131	1.90189	1.28023	1.51748	0.981404	15.7168	2.73424	1.30963	84.7879	52.2181	109.641	87.7131	23.7723	28.1247	4.35234
20210923_8108	Cre/+	♂	84	685.457	0.835399	1.57147	1.2649	6.87148	5.60658	81.5921	46.8398	3.84307	104.884	83.9071	1.89528	1.69276	1.66198	1.43067	3.84307	1.57147	0.835399	81.5921	46.8398	104.884	83.9071	5.60658	6.87148	1.2649
20210824_8108	Cre/+	♂	54	682.84	0.299755	1.77731	0.105648	9.69326	9.58761	99.03	83.4674	6.53392	62.1701	49.7361	2.04425	1.33073	1.77677	0.907588	6.53392	1.77731	0.299755	99.03	83.4674	62.1701	49.7361	9.58761	9.69326	0.105648
20210923_8100	Cre/+	♀	107	543.256	0.89435	1.73452	1.71303	8.92711	7.21408	81.7474	48.8666	3.92378	124.995	99.9963	2.21604	1.73319	1.50911	1.51828	3.92378	1.73452	0.89435	81.7474	48.8666	124.995	99.9963	7.21408	8.92711	1.71303
20210825_8100	Cre/+	♀	78	634.318	0.390014	1.53602	0.209446	7.00548	6.79603	97.5703	75.5081	4.3385	122.931	98.3448	2.4921	1.97368	2.09154	1.42179	4.3385	1.53602	0.390014	97.5703	75.5081	122.931	98.3448	6.79603	7.00548	0.209446
20210924_8085	Cre/+	♂	235	661.507	1.94454	3.10574	11.8708	38.1326	26.2618	68.8698	37.3888	17.3724	141.259	113.007	2.02192	1.39026	1.31824	0.978874	17.3724	3.10574	1.94454	68.8698	37.3888	141.259	113.007	26.2618	38.1326	11.8708
20210825_8085	Cre/+	♂	205	580.952	1.20255	2.4466	3.70323	22.6538	18.9505	84.1292	50.957	10.6169	146.737	117.39	1.66601	1.25494	2.027	1.67301	10.6169	2.4466	1.20255	84.1292	50.957	146.737	117.39	18.9505	22.6538	3.70323
20210924_8087	Cre/+	♂	235	673.319	2.6729	3.15976	26.4771	39.8648	13.3876	33.5826	15.4082	9.01415	203.302	162.641	1.60667	1.53304	1.40399	1.38594	9.01415	3.15976	2.6729	33.5826	15.4082	203.302	162.641	13.3876	39.8648	26.4771
20210825_8087	Cre/+	♂	205	618.346	1.38088	2.63013	4.94625	25.395	20.4487	80.666	47.556	12.6462	168.514	134.811	1.75904	1.33586	2.08641	1.6607	12.6462	2.63013	1.38088	80.666	47.556	168.514	134.811	20.4487	25.395	4.94625
20210924_8089	Cre/+	♂	235	713.531	1.31117	2.34775	4.54567	19.1537	14.6081	76.2675	44.1519	10.4233	204.821	163.856	2.02186	1.70376	1.88302	1.86827	10.4233	2.34775	1.31117	76.2675	44.1519	204.821	163.856	14.6081	19.1537	4.54567
20210825_8089	Cre/+	♂	205	629.008	0.712185	2.32414	0.869173	19.2116	18.3425	95.5457	69.3716	11.4741	154.168	123.334	1.92285	1.28456	2.42788	1.81107	11.4741	2.32414	0.712185	95.5457	69.3716	154.168	123.334	18.3425	19.2116	0.869173
20210924_8090	Cre/+	♂	235	659.957	2.25972	3.29658	17.4523	44.2509	26.7986	60.5606	31.4526	17.6859	145.276	116.221	1.77358	1.44627	1.15155	0.837659	17.6859	3.29658	2.25972	60.5606	31.4526	145.276	116.221	26.7986	44.2509	17.4523
20210825_8090	Cre/+	♂	205	680.842	1.49521	2.38994	6.84361	20.1592	13.3156	68.6783	38.2803	9.06406	187.334	149.867	2.06023	1.7539	1.71079	1.60096	9.06406	2.38994	1.49521	68.6783	38.2803	187.334	149.867	13.3156	20.1592	6.84361
20210924_8091	Cre/+	♀	164	524.329	0.719643	1.87688	0.85466	10.8756	10.0209	92.1415	61.6575	5.25426	121.639	97.3112	2.07374	1.52543	1.84656	1.5591	5.25426	1.87688	0.719643	92.1415	61.6575	121.639	97.3112	10.0209	10.8756	0.85466
20210824_8091	Cre/+	♀	133	523.096	1.01844	2.07383	3.59725	15.9176	12.3204	84.3846	54.8171	6.33721	105.364	84.2914	1.90078	1.38911	1.74472	1.34272	6.33721	2.07383	1.01844	84.3846	54.8171	105.364	84.2914	12.3204	15.9176	3.59725
20210924_8094	Cre/+	♀	164	688.543	0.929681	2.37877	1.73727	19.7297	17.9925	91.1946	60.9175	12.3886	99.3199	79.4559	1.96954	1.43854	1.70968	0.941674	12.3886	2.37877	0.929681	91.1946	60.9175	99.3199	79.4559	17.9925	19.7297	1.73727
20210824_8094	Cre/+	♀	133	524.819	0.720458	2.30022	0.974359	18.5378	17.5634	95.2279	69.1068	9.22931	112.743	90.1944	1.96467	1.48473	1.7147	1.12326	9.22931	2.30022	0.720458	95.2279	69.1068	112.743	90.1944	17.5634	18.5378	0.974359
20210924_8107	Cre/+	♀	85	574.678	1.06706	2.20293	2.94019	17.3671	14.4269	84.8416	52.4239	8.02579	83.2746	66.6197	1.83986	1.20134	1.26725	1.08292	8.02579	2.20293	1.06706	84.8416	52.4239	83.2746	66.6197	14.4269	17.3671	2.94019
20210824_8107	Cre/+	♀	54	657.389	0.719281	2.16796	0.90296	15.6521	14.7492	94.3337	66.9053	9.69796	58.4033	46.7227	1.8801	0.96345	1.54842	0.891196	9.69796	2.16796	0.719281	94.3337	66.9053	58.4033	46.7227	14.7492	15.6521	0.90296
20210824_8096	Cre/+	♀	133	658.862	1.1057	2.37397	2.93552	19.6696	16.7341	85.5338	53.6524	11.0263	91.5415	73.2332	1.99775	1.37902	1.49871	0.893867	11.0263	2.37397	1.1057	85.5338	53.6524	91.5415	73.2332	16.7341	19.6696	2.93552
20210923_9133	Cre/+; flox/flox	♀	145	556.832	3.18398	3.66109	42.1827	60.5072	18.3245	25.5092	11.8614	11.1518	178.023	142.418	1.22245	1.19096	1.28855	1.21755	11.1518	3.66109	3.18398	25.5092	11.8614	178.023	142.418	18.3245	60.5072	42.1827
20210824_9133	Cre/+; flox/flox	♀	115	524.4	1.71658	2.82713	8.62706	30.4174	21.7904	71.0923	39.0964	11.4554	149.296	119.437	1.6375	0.985891	1.92809	1.66517	11.4554	2.82713	1.71658	71.0923	39.0964	149.296	119.437	21.7904	30.4174	8.62706
20210923_9134	Cre/+; flox/flox	♀	145	540.216	3.29595	3.92362	44.0505	66.9002	22.8498	34.155	15.9972	12.3438	158.763	127.011	1.29525	0.831398	1.29905	1.19998	12.3438	3.92362	3.29595	34.155	15.9972	158.763	127.011	22.8498	66.9002	44.0505
20210824_9134	Cre/+; flox/flox	♀	115	596.059	0.984028	1.96952	2.00337	12.3114	10.308	83.7796	50.0528	6.10238	131.295	105.036	1.57054	1.10163	2.1822	2.02218	6.10238	1.96952	0.984028	83.7796	50.0528	131.295	105.036	10.308	12.3114	2.00337
20210923_9142	Cre/+; flox/flox	♂	145	474.888	3.87464	4.4456	64.9968	89.9018	24.905	27.7024	12.8431	11.8271	247.878	198.302	1.18016	1.00261	1.47572	1.41486	11.8271	4.4456	3.87464	27.7024	12.8431	247.878	198.302	24.905	89.9018	64.9968
20210824_9142	Cre/+; flox/flox	♂	113	443.579	3.04378	4.10048	37.0904	75.0575	37.9671	51.4455	25.9863	16.8141	232.383	185.906	2.13364	1.62136	1.16705	0.875885	16.8141	4.10048	3.04378	51.4455	25.9863	232.383	185.906	37.9671	75.0575	37.0904
20210923_9143	Cre/+; flox/flox	♂	143	627.376	2.75028	3.2741	28.401	43.8926	15.4915	32.6552	15.4285	9.86581	151.948	121.558	1.4394	1.52731	0.880539	0.840315	9.86581	3.2741	2.75028	32.6552	15.4285	151.948	121.558	15.4915	43.8926	28.401
20210824_9143	Cre/+; flox/flox	♂	113	591.397	2.03367	3.22039	13.6558	42.5698	28.914	67.9612	36.8364	17.0894	128.98	103.184	1.8092	1.21303	1.09108	0.925119	17.0894	3.22039	2.03367	67.9612	36.8364	128.98	103.184	28.914	42.5698	13.6558
20210923_9147	Cre/+; flox/flox	♀	142	436.246	2.70448	3.20082	27.3191	41.4123	14.0932	34.0337	15.508	6.09995	138.591	110.873	1.44303	1.44799	0.796532	0.8294	6.09995	3.20082	2.70448	34.0337	15.508	138.591	110.873	14.0932	41.4123	27.3191
20210824_9147	Cre/+; flox/flox	♀	112	607.469	1.60183	2.58143	8.92052	25.9283	17.0078	70.1628	39.9621	9.75758	101.086	80.8689	1.69732	1.31505	1.10704	0.897022	9.75758	2.58143	1.60183	70.1628	39.9621	101.086	80.8689	17.0078	25.9283	8.92052
20210923_9179	Cre/+; flox/flox	♂	119	650.835	1.4445	1.87157	5.78713	10.9395	5.15239	47.0989	22.8191	3.35336	107.264	85.8115	1.40127	1.69328	1.31077	1.20354	3.35336	1.87157	1.4445	47.0989	22.8191	107.264	85.8115	5.15239	10.9395	5.78713
20210825_9179	Cre/+; flox/flox	♂	90	447.426	1.25833	2.69585	4.73028	27.9622	23.2319	85.6895	54.6778	10.2023	116.79	93.4324	1.65546	1.09418	1.51944	1.29857	10.2023	2.69585	1.25833	85.6895	54.6778	116.79	93.4324	23.2319	27.9622	4.73028
20210923_9712	Cre/+; flox/flox	♀	100	471.338	1.88588	2.83064	12.0753	31.0206	18.9453	63.8666	34.1754	8.77588	92.6884	74.1507	1.7284	1.24758	0.976707	0.732192	8.77588	2.83064	1.88588	63.8666	34.1754	92.6884	74.1507	18.9453	31.0206	12.0753
20210825_9712	Cre/+; flox/flox	♀	71	654.417	0.786516	2.2234	1.10703	16.6954	15.5884	93.287	64.5675	10.1962	82.5972	66.0778	2.11954	1.56016	1.43975	0.685602	10.1962	2.2234	0.786516	93.287	64.5675	82.5972	66.0778	15.5884	16.6954	1.10703
20210923_9715	Cre/+; flox/flox	♂	100	675.79	1.07932	1.934	3.53603	14.1993	10.6633	77.9836	45.7591	7.22734	80.97	64.776	1.88167	1.41693	1.23339	1.02407	7.22734	1.934	1.07932	77.9836	45.7591	80.97	64.776	10.6633	14.1993	3.53603
20210825_9715	Cre/+; flox/flox	♂	71	556.868	1.00141	2.54519	2.24863	23.7099	21.4613	90.8193	60.8197	11.9515	145.694	116.556	1.78149	1.17522	2.07367	1.64653	11.9515	2.54519	1.00141	90.8193	60.8197	145.694	116.556	21.4613	23.7099	2.24863
20210923_9717	Cre/+; flox/flox	♂	100	699.047	1.30557	2.36774	4.24194	19.5395	15.2975	78.2904	44.8602	10.6937	89.6074	71.6859	1.72264	1.57986	0.909907	0.668647	10.6937	2.36774	1.30557	78.2904	44.8602	89.6074	71.6859	15.2975	19.5395	4.24194
20210825_9717	Cre/+; flox/flox	♂	71	705.028	0.701743	2.08773	1.36494	15.079	13.714	93.6946	68.3427	9.71774	136.337	109.069	2.25533	1.51311	1.91623	1.5754	9.71774	2.08773	0.701743	93.6946	68.3427	136.337	109.069	13.714	15.079	1.36494
20210924_9719	Cre/+; flox/flox	♀	83	646.487	0.999921	2.40498	2.81072	20.4987	17.6879	87.9406	59.452	11.4505	75.8093	60.6475	1.75385	1.11637	1.52187	0.886496	11.4505	2.40498	0.999921	87.9406	59.452	75.8093	60.6475	17.6879	20.4987	2.81072
20210824_9719	Cre/+; flox/flox	♀	52	549.85	1.03398	2.70436	2.43353	27.5335	25.0999	91.1073	61.7362	13.7937	71.9271	57.5417	1.73764	0.9272	1.49005	0.814846	13.7937	2.70436	1.03398	91.1073	61.7362	71.9271	57.5417	25.0999	27.5335	2.43353
20210924_9720	Cre/+; flox/flox	♀	83	554.372	0.711848	1.9749	0.91845	12.4486	11.5302	92.7421	64.0767	6.40603	80.6936	64.5549	1.9994	1.4121	1.7228	0.995776	6.40603	1.9749	0.711848	92.7421	64.0767	80.6936	64.5549	11.5302	12.4486	0.91845
20210824_9720	Cre/+; flox/flox	♀	52	595.768	0.184455	1.58411	0.040425	7.08549	7.04507	99.4381	88.4021	4.19646	56.9471	45.5577	1.84986	1.18156	1.73861	1.10382	4.19646	1.58411	0.184455	99.4381	88.4021	56.9471	45.5577	7.04507	7.08549	0.040425
20210824_9075	Cre/+; flox/flox	♂	169	401.209	2.38508	2.92869	20.0147	33.7551	13.7404	39.0548	18.1611	5.66555	188.306	150.645	1.5107	1.26614	1.98488	1.69372	5.66555	2.92869	2.38508	39.0548	18.1611	188.306	150.645	13.7404	33.7551	20.0147
